# SKN-1 is a metabolic surveillance factor that monitors amino acid catabolism to control stress resistance

**DOI:** 10.1101/2022.02.03.479044

**Authors:** Phillip A. Frankino, Talha F. Siddiqi, Theodore Bolas, Raz Bar-Ziv, Holly K. Gildea, Hanlin Zhang, Ryo Higuchi-Sanabria, Andrew Dillin

## Abstract

The deleterious potential to generate oxidative stress and damage is a fundamental challenge to metabolism. The oxidative stress response transcription factor, SKN-1/NRF2, can sense and respond to changes in metabolic state, although the mechanism and physiological consequences of this remain unknown. To explore this connection, we performed a genetic screen in *C. elegans* targeting amino acid catabolism and identified multiple metabolic pathways as regulators of SKN-1 activity. We found that genetic perturbation of the conserved amidohydrolase *T12A2.1/amdh-1* activates a unique subset of SKN-1 regulated detoxification genes. Interestingly, this transcriptional program is independent of canonical P38-MAPK signaling components but requires the GATA transcription factor ELT-3, nuclear hormone receptor NHR-49, and mediator complex subunit MDT-15. This activation of SKN-1 is dependent on upstream histidine catabolism genes HALY-1 and Y51H4A.7/UROC-1 and may occur through accumulation of a catabolite, 4-imidazolone-5-propanoate (IP). Triggering SKN-1 activation results in a physiological trade off of increased oxidative stress resistance but decreased survival to heat stress. Together, our data suggest that SKN-1 is a key surveillance factor which senses and responds to metabolic perturbations to influence physiology and stress resistance.
