## Supplementary material for "SKN-1 is a metabolic surveillance factor that monitors amino acid catabolism to control stress resistance": Table 1 - Amino Acid Catabolism Screen

### Sheet: Sheet1
RNAi	Score	Source
H14N18.4	not scored	Ahringer Library
haao-1	not scored	Ahringer Library
gcs-1	3	Ahringer Library
gss-1	3	Ahringer Library
fah-1	3	Ahringer Library
hach-1	2	Ahringer Library
T07E3.3	2	Ahringer Library
F30A10.9/stn-1	1	Ahringer Library
gldc-1	1	Ahringer Library
gsr-1	1	Ahringer Library
let-504	0	Ahringer Library
gcsh-2	0	Ahringer Library
bckd-1B	0	Ahringer Library
glna-3	0	Ahringer Library
alh-6	0	Ahringer Library
T01H3.3	0	Ahringer Library
K01C8.1	0	Ahringer Library
gstk-1	0	Ahringer Library
alh-8	0	Ahringer Library
glna-1	0	Ahringer Library
uroc-1	0	Ahringer Library
T25B9.1	0	Ahringer Library
afmd-1	0	Ahringer Library
C15B12.8	0	Ahringer Library
tdo-2	0	Ahringer Library
acdh-6	0	Ahringer Library
Y39A1A.3/epg-6	0	Ahringer Library
bckd-1A	0	Ahringer Library
bckd-1A	0	Ahringer Library
qdpr-1	0	Ahringer Library
ZK180.5	0	Ahringer Library
srbc-64	0	Ahringer Library
R102.4	0	Ahringer Library
prdh-1	0	Ahringer Library
Y7A9A.1	0	Ahringer Library
Y79H2A.12/lin-40	0	Ahringer Library
T19H12.6	0	Ahringer Library
C31H2.4	0	Ahringer Library
T21F4.1/T22B7.8	0	Ahringer Library
C15B12.1	0	Ahringer Library
got-2.2	0	Ahringer Library
gcsh-1	0	Ahringer Library
cblc-1	0	Ahringer Library
gta-1	-1	Ahringer Library
ahcy-1	-3	Ahringer Library
E01A2.1	not scored	Vidal Library
Y45G12C.1	not scored	Vidal Library
fah-1	3	Vidal Library
gcs-1	3	Vidal Library
hgo-1	2	Vidal Library
pah-1	2	Vidal Library
H14N18.4	1	Vidal Library
Y97E10A2.2	1	Vidal Library
uroc-1	1	Vidal Library
hach-1	1	Vidal Library
M04B2.4	1	Vidal Library
amdh-1	1	Vidal Library
ethe-1	0	Vidal Library
T03D8.6	0	Vidal Library
gcsh-1	0	Vidal Library
B0250.5	0	Vidal Library
gst-42	0	Vidal Library
haly-1	0	Vidal Library
T25B9.1	0	Vidal Library
afmd-1	0	Vidal Library
qdpr-1	0	Vidal Library
got-2.2	0	Vidal Library
glna-3	0	Vidal Library
B0250.5	0	Vidal Library
gcst-1	0	Vidal Library
oatr-1	0	Vidal Library
K01C8.1	0	Vidal Library
acdh-6	0	Vidal Library
Y53G8B.1	0	Vidal Library
hpd-1	0	Vidal Library
afmd-2	0	Vidal Library
gcsh-2	0	Vidal Library
gst-43	0	Vidal Library
got-2.1	0	Vidal Library
C53D5.5	0	Vidal Library
gstk-1	0	Vidal Library
ahcy-1	-3	Vidal Library
